# Genomic prediction of arsenic tolerance and grain yield in rice. Contribution of trait-specific markers and multi environment models

**DOI:** 10.1101/2020.09.28.316356

**Authors:** Nourollah Ahmadi, Tuong-Vi Cao, Julien Frouin, Gareth J. Norton, Adam H. Price

## Abstract

Many rice-growing areas are affected by high concentrations of arsenic (*As*). Rice varieties that prevent *As* uptake and/or accumulation can mitigate *As* threats to human health. Genomic selection is known to facilitate rapid selection of superior genotypes for complex traits. We explored the predictive ability (PA) of genomic prediction with single-environment models, accounting or not for trait-specific markers, multi-environment models, and multi-trait and multi-environment models, using the genotypic (1600 K SNP) and phenotypic (grain arsenic content, grain yield and days to flowering, observed under two irrigation systems over two years) data of the Bengal and Assam *Aus* Panel (BAAP). Under the base-line single environment model, PA of up to 0.707 and 0.654 was obtained for grain yield and grain *As* respectively, the three prediction methods (BL, GBLUP and RKHS) considered performed similarly, and marker selection based on linkage disequilibrium allowed to reduce the number of SNP to 17 K, without negative effect on PA of genomic predictions. Single environment models giving distinct weight to trait-specific markers in the genomic relationship matrix outperformed the base-line models up to 32%. Multi-environment models, accounting for G × E interactions, and multi-trait and multi-environment models outperformed the base-line models by up to 47% and 61%, respectively. Among the multi-trait and multi-environment models, the Bayesian multi-output regressor stacking function obtained the highest PA (0.831 for grain *As*) with much higher efficiency for computing time. These findings pave the way for breeding for *As*-tolerance in the progenies of biparental crosses involving members of the BAAP. It also applies to breeding for other complex traits evaluated under multiple environments.
