## Supplemental tables and figures for "Genomic prediction of arsenic tolerance and grain yield in rice. Contribution of trait-specific markers and multi environment models": STable 1.xlsx

### Sheet: Feuil1
Supplementary Table 1: Phenotypic data of 220 accessions of the Bengal and Assam Aus diversity panel used in present study.
ID	Name	GAs_AWD_Y1	GAs_AWD_Y2	GAs_CF_Y1	GAs_CF_Y2	SAs_AWD_Y1	SAs_CF_Y1	GY_AWD_Y1	GY_AWD_Y2	GY_CF_Y1	GY_CF_Y2	DTF_AWD_Y1	DTF_AWD_Y2	DTF_CF_Y1	DTF_CF_Y2
1	ASSAM 4(BORO)	0.217	0.293	0.254	0.293	1.377	1.517	101.33	70.5	70.723	76	96	113	99	113
2	ARC 5959	0.265	0.223	0.275	0.293	2.753	2.166	47.773	27.3	46.808	25.3	108	121	114	125
3	ARC 5960	0.31	0.271	0.367	0.319	2.45	2.577	111.188	46.3	48.32	39.4	104	125	112	116
4	ARC 5977	0.216	0.17	0.23	0.231	1.784	1.72	114.69	42.8	32.31	41	106	121	114	119
5	ARC 6000	0.207	0.223	0.26	0.285	1.498	2.408	64.043	63.3	58.82	63.3	98	113	100	117
6	ARC 6240	0.209	0.291	0.272	0.276	1.841	2.461	109.61	71.5	60.085	46.3	99	113	102	113
7	ARC 7325	0.254	0.295	0.302	0.33	1.466	1.891	87.07	60.5	41.003	54.3	98	112	100	111
8	ARC 10958	0.232	0.201	0.279	0.259	1.561	1.857	53.928	47.8	40.305	15	97	117	98	118
9	AS 2	0.259	0.259	0.322	0.322	1.547	1.695	139.17	104	93.157	112.3	104	117	107	117
10	ARC 10392	0.272	0.314	0.311	0.332	1.44	1.599	98.828	64.5	68.25	45	96	110	100	117
11	ARC 11205	0.265	0.265	0.311	0.312	2.513	2.176	74.873	39.3	52.778	33.4	104	119	100	117
12	ARC 11340	0.221	0.225	0.27	0.278	1.874	2.38	65.383	25.3	47.88	17	102	117	106	119
13	ARC 11600	0.225	0.234	0.307	0.29	2.218	2.495	107.465	48	74.618	51	102	119	110	119
14	AUS MURALI	0.271	0.322	0.326	0.396	1.442	2.106	56.665	45	23.903	47.5	98	110	100	115
15	BOWALIA	0.274	0.272	0.382	0.406	1.472	2.197	66.57	34.8	44.293	43.5	97	107	97	113
16	BOWALIA 2	0.259	0.312	0.368	0.364	1.93	2.358	72.073	37.3	32.63	33.3	98	110	100	115
17	AUS 12	0.23	0.235	0.284	0.25	1.182	1.544	94.175	34.3	63.113	16	102	113	100	117
18	AUS 16	0.224	0.255	0.236	0.256	1.747	2.082	79.503	31.5	57.753	20	102	115	110	119
19	AUS 22	0.252	0.245	0.291	0.314	1.438	2.01	87.678	26.5	70.568	33	104	121	110	121
21	AUS 29	0.23	0.19	0.249	0.251	1.709	1.943	80.41	41	84.923	36.5	106	121	106	119
22	AUS 31	0.214	0.227	0.252	0.257	2.383	3.147	89.038	50.3	71.995	53	102	121	100	115
23	AUS 37	0.168	0.214	0.217	0.252	1.15	1.589	81.123	56.8	81.405	48.3	100	117	100	115
24	AUS 46	0.216	0.236	0.261	0.242	1.555	2.064	82.095	24.5	66.133	25.8	104	119	106	117
25	AUS 60	0.24	0.233	0.293	0.268	1.802	1.931	88.125	52.3	76.848	17.5	97	115	99	117
26	AUS 62	0.23	0.186	0.268	0.254	1.576	2.087	70	37.3	54.61	26	99	115	99	113
27	AUS 63	0.238	0.213	0.265	0.269	1.658	3.253	52.433	23.8	36.75	14.3	104	121	104	121
28	AUS 67	0.196	0.209	0.265	0.254	1.218	1.751	82.35	43.8	54.143	31	99	119	102	117
29	AUS 68	0.229	0.23	0.22	0.271	2.189	2.066	75.22	43	72.535	35.3	104	121	104	115
30	AUS 74	0.276	0.322	0.342	0.332	1.385	2.355	87.57	70	70.985	45.8	99	117	100	117
31	AUS 77	0.262	0.309	0.336	0.327	1.561	1.507	66.545	36.8	41.325	29.3	99	113	99	115
32	AUS 89	0.282	0.263	0.393	0.298	1.614	2.124	72.743	22.5	42.843	32.3	106	121	102	121
33	AUS 93	0.24	0.194	0.236	0.248	1.692	1.962	81.675	44	57.368	28.7	104	121	104	117
34	AUS 96	0.242	0.242	0.269	0.29	2.259	1.936	65.923	46.5	41.77	29.8	97	110	98	113
35	AUS 99	0.246	0.293	0.234	0.279	1.503	1.986	48.515	31	36.298	24.5	98	113	102	113
36	AUS 100	0.196	0.27	0.258	0.293	1.677	2.497	38.143	41	40.13	35.5	97	113	99	115
37	AUS 105	0.284	0.244	0.341	0.319	2.312	4.073	44.23	27.3	60.103	32.5	102	117	104	117
38	AUS 125	0.246	0.287	0.305	0.34	1.696	2.615	74.238	46.5	50.855	43	99	113	99	110
39	AUS 127	0.247	0.219	0.34	0.326	3.121	5.458	37.52	28.8	44.918	23.3	102	117	106	119
40	AUS 130	0.197	0.199	0.261	0.24	1.644	2.278	68.183	45.8	34.415	30	100	117	104	115
41	AUS 131	0.257	0.282	0.315	0.32	1.514	1.722	84.203	66	67.918	42	100	115	100	115
42	AUS 136	0.226	0.213	0.241	0.236	1.3	2.122	67.078	36	36.465	17	100	117	110	119
43	AUS 151	0.227	0.227	0.294	0.294	1.568	1.919	92.063	54.5	93.445	50.3	98	113	99	115
44	AUS 152	0.247	0.258	0.277	0.304	2.05	2.383	109.088	36.8	56.07	43.3	100	117	102	117
45	AUS 154	0.266	0.258	0.37	0.316	1.612	2.027	93.78	69.5	47.15	43	97	115	98	115
46	AUS 169	0.306	0.277	0.346	0.364	1.55	2.53	84.508	43.5	61.598	46	99	111	106	113
47	AUS 175	0.262	0.368	0.362	0.392	1.984	2.465	83.233	39.3	54.94	44.3	99	113	102	111
48	AUS 180	0.265	0.249	0.358	0.316	1.57	2.473	53.158	43	49.323	24.5	100	121	100	115
49	AUS 204	0.27	0.307	0.274	0.344	2.257	1.99	70.018	41.8	61.063	38.5	100	119	100	115
52	AUS 228	0.31	0.282	0.388	0.388	1.627	2.6	97.538	44.5	80.738	23	102	115	102	119
53	AUS 267	0.257	0.275	0.309	0.324	1.546	2.604	56.475	50	52.933	36.8	98	108	99	110
54	AUS 268	0.247	0.244	0.375	0.34	2.305	2.77	94.975	49.5	67.483	29.3	98	113	100	115
55	AUS 273	0.297	0.312	0.305	0.329	2.167	2.232	83.515	50.8	54.28	24.8	104	115	100	115
56	AUS 277	0.249	0.265	0.341	0.321	1.685	2.701	92.123	37.3	66.825	37.5	99	121	99	113
57	AUS 280	0.206	0.232	0.256	0.273	1.262	2.749	65.95	26	42.403	38	104	121	106	113
58	AUS 283	0.294	0.318	0.329	0.365	1.249	1.851	94.238	33.5	68.523	39	99	113	106	115
59	AUS 293	0.235	0.251	0.322	0.313	1.81	2.798	62.573	46.5	36.465	28.3	97	111	98	113
62	AUS 309	0.269	0.269	0.388	0.388	1.193	1.519	140.648	61.3	99.518	66.3	104	117	104	123
63	AUS 314	0.216	0.186	0.25	0.252	1.609	2.378	79.715	27	54.928	22.3	106	119	106	121
64	AUS 317	0.235	0.269	0.286	0.3	1.46	2.064	105.285	47.3	62.805	28	99	117	102	117
66	AUS 323	0.256	0.284	0.273	0.344	1.338	2.165	68.285	43.8	52.338	25.8	102	113	100	117
67	AUS 328	0.269	0.213	0.258	0.244	1.909	1.881	122.895	42	78.73	32.8	102	119	104	121
68	AUS 335	0.29	0.253	0.387	0.338	1.769	1.989	59.565	37.5	41.718	49	99	117	102	117
69	AUS 350	0.301	0.242	0.317	0.347	1.856	2.385	68.668	44	49.33	39.3	99	115	98	117
70	AUS 353	0.309	0.309	0.368	0.368	2.497	2.908	107.71	34.8	87.533	34.7	102	119	99	120
71	AUS 354	0.279	0.279	0.337	0.262	1.699	2.507	98.333	44.5	83.978	28.3	99	113	99	117
72	AUS 361	0.269	0.317	0.326	0.36	1.461	2.132	68.308	49.3	55.4	33	99	113	100	115
73	AUS 362	0.296	0.257	0.323	0.295	1.946	2.083	65.133	44.8	42.19	22.3	98	113	100	117
74	AUS 364	0.234	0.235	0.291	0.272	1.558	3.174	78.98	35.3	55.35	27.8	100	112	100	115
75	AUS 366	0.238	0.3	0.358	0.32	1.428	2.671	88.578	43	51.658	35	99	117	100	113
76	AUS 369	0.285	0.303	0.341	0.357	1.468	1.707	89.755	42.5	47.018	37.3	99	115	100	117
77	AUS 382	0.228	0.228	0.307	0.307	2.846	2.678	73.968	42.8	66.958	43.9	102	106	106	108
78	AUS 385	0.219	0.231	0.287	0.251	1.738	2.202	49.403	30.8	52.095	28.3	100	113	104	117
79	AUS 391	0.246	0.303	0.312	0.314	1.855	2.459	76.248	46.8	41.343	35.8	99	112	99	113
80	AUS 401	0.194	0.239	0.281	0.294	1.517	2.304	84.37	39.5	73.108	38.8	99	113	100	113
81	AUS 411	0.209	0.253	0.219	0.244	1.548	1.821	69.425	41	33.713	30.3	102	117	106	117
82	AUS 414	0.286	0.278	0.326	0.307	2.675	2.509	98.92	46.3	72.315	31.5	102	119	104	117
83	AUS 415	0.209	0.243	0.271	0.299	1.94	2.469	90.288	31.8	51.608	33.5	102	119	104	121
84	AUS 417	0.202	0.221	0.307	0.285	2.161	3.047	68.25	36	77.683	18.5	102	119	104	121
85	AUS 420	0.27	0.238	0.331	0.331	2.062	2.711	69.553	28.8	48.755	20.8	108	121	110	119
86	AUS 435	0.218	0.22	0.233	0.259	1.728	2.426	82.395	36.3	58.715	42.3	99	119	102	117
87	AUS 440	0.186	0.165	0.23	0.243	1.507	2.023	67.568	34.5	45.89	24.5	106	113	106	121
88	AUS 453	0.219	0.225	0.239	0.245	1.366	1.963	71.365	44.5	66.853	36.5	102	117	102	117
89	AUS 455	0.209	0.198	0.257	0.213	1.794	2.262	64.928	33.3	46.255	16.7	100	117	104	117
90	AUS 462	0.162	0.238	0.227	0.187	1.532	2.164	70.14	41.8	54.218	25	102	121	110	123
91	AUS 464	0.261	0.245	0.3	0.318	1.674	2.54	69.4	33.8	59.398	26	100	113	100	115
92	BORO 354	0.338	0.261	0.303	0.284	1.527	1.992	111.808	76.3	86.73	58.5	99	115	100	117
93	BALAM AUS	0.261	0.227	0.313	0.285	1.797	2.071	81.74	46.3	76.575	33.5	100	121	100	119
94	BORO	0.242	0.282	0.281	0.35	1.478	2.099	111.885	69.8	84.553	57.3	102	119	110	121
96	BCULARN	0.283	0.334	0.309	0.351	1.658	1.817	87.558	41.8	48.12	59.8	96	113	100	115
97	AUSMERI	0.217	0.238	0.262	0.276	1.472	3.007	61.128	55.5	43.25	45.7	96	113	98	113
98	ARC 14108	0.262	0.306	0.355	0.421	1.752	2.012	65.895	36	32.978	40	100	115	100	115
99	ARC 14855	0.261	0.286	0.313	0.335	1.431	2.114	67.155	59.3	57.79	51.8	100	119	102	119
101	ARC 14950	0.243	0.248	0.258	0.264	1.879	2.482	87.878	27.8	65.748	20.8	100	117	102	121
102	ARC 14965	0.236	0.299	0.284	0.278	1.676	2.1	61.678	49.3	48.848	48.5	97	108	100	111
103	ARC 14969	0.238	0.25	0.257	0.263	1.953	2.559	58.63	39.5	49.285	40.5	99	113	102	113
105	BROWN GORA S.B. 92	0.243	0.24	0.256	0.331	2.193	2.887	94.325	43.3	55.133	15.3	99	119	99	113
106	AUS PADDY(BLACK)	0.251	0.242	0.301	0.321	1.566	2.041	65.708	42.8	51.96	34.8	99	113	99	117
107	AUS PADDY(WHITE)	0.201	0.155	0.21	0.218	1.767	1.807	74.545	59.3	80.388	37.8	102	117	100	117
108	ANJANI	0.233	0.217	0.259	0.276	2.187	2.62	43.653	29.8	32.97	21.7	99	110	99	110
109	BAUSPHR	0.228	0.236	0.278	0.277	2.168	2.474	120.61	44.7	68.965	34.3	104	120	106	121
110	BIR CONA	0.259	0.213	0.218	0.22	1.585	1.86	89.988	41.3	56.593	47.5	102	119	104	117
111	AUS KUSHI	0.234	0.227	0.271	0.272	1.68	2.587	77.803	51.3	61.67	47	100	119	100	121
114	EARLY SUTARSAR 39	0.242	0.241	0.277	0.243	1.773	2.2	100.735	34.8	58.988	15	100	125	102	121
115	PHULPATTAS 72	0.215	0.179	0.23	0.262	1.979	2.997	77.453	18	48.153	16.3	108	121	106	119
116	DA 12	0.222	0.206	0.246	0.267	1.931	2.12	73.558	47.5	52.703	36.3	102	117	102	117
117	KADA-68-1	0.197	0.256	0.242	0.242	1.615	2.052	52.518	41.3	50.07	37	99	110	100	117
118	DF3	0.242	0.286	0.291	0.298	2.076	1.926	72.67	34	40.398	34	99	110	100	113
119	CTG250	0.188	0.161	0.237	0.269	1.56	2.008	94.618	36.3	72.647	27.8	100	117	104	121
120	JW102	0.245	0.211	0.345	0.298	1.598	3.697	90.795	43.3	75.04	33	97	113	100	113
121	KHAILAORGOABEZ	0.239	0.278	0.273	0.284	1.449	1.601	88.798	52.3	76.038	65.3	100	112	104	117
122	KELE(AUS)	0.248	0.227	0.251	0.31	1.52	2.421	91.623	80	48.743	70	100	115	102	115
123	CHAMKA	0.304	0.26	0.29	0.338	1.095	1.874	96.74	52.8	66.153	52.5	102	113	100	115
124	KALOSHAITA	0.242	0.253	0.292	0.309	1.584	1.723	99.298	44.5	71.235	61.8	100	113	100	113
125	KUMBI	0.248	0.274	0.304	0.356	1.626	1.964	55.485	39.3	43.035	25.8	98	113	98	110
126	MUNSHISHAIL	0.233	0.194	0.205	0.258	1.282	1.823	82.075	35.7	49.508	25.3	106	120	104	121
127	SHONI	0.247	0.23	0.268	0.294	1.741	2.239	106.49	55	71.155	62.3	100	110	100	110
128	PURA NUKNA	0.247	0.256	0.308	0.289	1.467	2.124	87.148	56	71.85	38	98	110	100	115
129	CUNAIL	0.273	0.273	0.319	0.309	1.738	1.628	91.603	66.8	49.11	71	102	113	104	115
131	KANCHA NONI	0.199	0.214	0.243	0.239	1.591	1.925	62.51	27.8	49.18	22.5	104	121	104	121
133	DHALIBORO 105-2	0.221	0.267	0.29	0.287	1.234	1.892	114.3	64.5	79.227	67.3	102	113	102	115
135	KALIBORO 2-2	0.241	0.265	0.297	0.286	1.149	1.623	94.82	59.8	80.59	47.8	102	110	100	113
136	KALIBORO 26	0.231	0.283	0.281	0.264	1.047	1.862	101.553	70.8	75.438	69.5	99	113	100	115
137	KALIBORO 41-1	0.27	0.27	0.273	0.273	1.179	1.963	99.498	73.8	88.26	61.8	102	111	102	117
138	KALIBORO 80-3	0.213	0.213	0.283	0.275	1.156	1.562	101.775	63.8	73.503	65.8	100	111	100	117
139	KALIBORO 138-2	0.227	0.25	0.262	0.283	1.358	1.604	87.768	55.8	70.235	60.3	99	117	100	115
140	KALIBORO 704	0.226	0.226	0.263	0.263	1.058	1.428	120.21	84.8	90.68	59.3	102	113	102	112
141	KAL BURI	0.227	0.274	0.305	0.322	1.352	2.951	71.933	59.3	59.145	47.3	97	110	100	113
142	SHADA BORO	0.258	0.296	0.316	0.291	1.247	1.415	104.73	65.8	72.278	68	102	115	102	119
143	JAGAL-1640 A	0.262	0.255	0.287	0.304	1.339	2.094	111.97	76.8	49.413	52.3	102	117	100	117
144	CHANDRA KANA	0.238	0.244	0.258	0.294	1.369	1.881	37.49	23.8	22.705	14.5	99	113	104	117
145	CHANDRA MUKHI	0.226	0.213	0.255	0.281	1.128	1.752	93.533	57.5	63.333	70.5	102	117	102	117
146	GOHAMA BHADRI	0.238	0.253	0.266	0.274	1.302	2.506	63.615	48	55.048	20.3	99	115	100	115
147	HIJLI	0.273	0.305	0.342	0.335	1.767	2.488	77.033	44.8	64.82	43.5	99	113	102	113
149	JATI AUS	0.251	0.248	0.304	0.281	1.58	2.31	76.5	56	42.703	12.5	104	121	104	123
150	KALINDI	0.28	0.236	0.32	0.311	1.444	2.425	94.245	60.3	60.743	33.5	100	119	100	117
151	KALO BIRA	0.2	0.227	0.286	0.25	1.537	2.07	105.318	62.8	82.065	41.3	98	113	100	112
153	KHASHIA PANJA	0.259	0.282	0.324	0.326	1.52	2.49	73.178	41.8	60.205	24	100	119	104	121
154	KUBIL RASH	0.249	0.262	0.311	0.309	1.614	2.351	95.563	50.3	68.2	40.7	99	117	100	115
156	NAI DUMUR	0.23	0.262	0.241	0.308	1.515	1.985	76.965	45.5	37.798	38.7	100	110	102	112
157	PADMA SAIL	0.2	0.181	0.241	0.231	1.44	2.14	63.198	33.3	74.813	13	104	119	104	125
158	SHAMLA MEGHI	0.281	0.269	0.357	0.315	1.77	2.466	59.838	28.3	34.783	31.3	104	117	104	121
159	SHETE BHADO	0.241	0.232	0.281	0.287	1.207	2.587	36.59	33	44.548	24.3	99	113	102	117
160	SOA MUKHI	0.257	0.229	0.28	0.27	1.772	2.222	97.615	55.3	90.013	52	106	121	110	121
161	SOASI	0.241	0.241	0.283	0.283	1.81	2.027	101.465	66	69.335	56.2	100	113	100	115
162	SXC290	0.218	0.208	0.249	0.296	1.788	2.211	80.9	59.8	56.083	42.8	102	113	104	113
163	HABIGANJ BORO 2	0.22	0.243	0.244	0.275	1.62	1.754	78.858	52	81.998	44.5	106	121	110	117
164	SORIBHOG	0.189	0.193	0.227	0.237	1.548	1.667	60.025	41	69.263	30.7	102	117	100	119
165	DESHI BORO	0.237	0.266	0.289	0.302	1.179	1.726	62.985	50.8	51.218	46	106	119	110	125
166	JAGLE BORO	0.244	0.244	0.261	0.261	1.104	1.587	127.053	108	87.31	70.3	99	121	100	117
167	SORISHAFUL	0.278	0.305	0.32	0.365	1.499	2.832	48.253	33	64.588	26.8	97	109	100	115
168	KADA-176-12	0.203	0.234	0.265	0.263	2.055	2.587	75.268	44.5	46.475	36.5	100	110	100	110
169	DHALAI KACHARI	0.203	0.206	0.233	0.271	1.772	2.066	83.593	33	62.008	18.7	102	121	100	119
170	GOTA LEMMA	0.28	0.312	0.34	0.316	1.826	2.133	69.368	46	47.705	32.3	102	117	102	117
172	CN2-175-5-31	0.24	0.274	0.314	0.348	1.617	1.849	62.468	31.8	57.283	31.5	108	113	100	111
173	DHINGHA	0.234	0.248	0.283	0.296	1.674	2.212	67.588	32.5	60.71	33	100	113	100	114
174	DA2	0.303	0.308	0.321	0.318	1.114	1.394	71.195	60.8	54.943	50	104	119	112	121
175	GOUERISAIL	0.226	0.221	0.248	0.257	1.836	2.56	86.04	49	90.943	36.3	104	121	104	121
176	Code No BI 93	0.229	0.224	0.271	0.247	1.73	2.58	103.59	50.3	70.565	44.8	114	115	112	125
178	PARBATJIRA	0.218	0.24	0.246	0.271	2.12	2.801	73.903	63.3	55.292	51.5	99	111	100	113
179	SATHA	0.293	0.306	0.328	0.309	1.409	2.732	87.535	44	60.343	36.3	97	110	99	117
182	RAJBHOG	0.236	0.303	0.294	0.292	1.906	2.535	44.015	47.3	34.34	34.3	98	112	98	121
184	SAITA BORO	0.29	0.29	0.326	0.326	1.638	2.261	126.665	82.8	93.268	99.5	96	109	99	113
185	KUDA	0.229	0.23	0.265	0.276	2.319	2.313	76.433	34.5	58.928	28.5	98	115	100	115
186	JABAR SAIL	0.187	0.222	0.257	0.264	1.617	1.897	85.153	27	66.59	25	99	121	104	121
188	JABOR SAIL	0.209	0.251	0.247	0.347	1.336	1.905	90.035	34.3	64.55	22.8	102	121	104	121
192	CHENGRI 1	0.299	0.294	0.339	0.325	1.753	2.327	84.488	59	40.855	29	98	115	98	115
193	LALI BORO	0.249	0.249	0.339	0.339	1.952	1.98	108.838	67.3	91.29	48.3	104	125	110	127
194	JABAHUL	0.252	0.279	0.303	0.333	1.846	2.14	82.615	54	65.653	70	98	115	100	113
196	TEPA BORO 508	0.212	0.224	0.226	0.257	1.617	1.813	89.235	56.8	103.59	65.8	116	125	106	129
197	W 418	0.2	0.245	0.275	0.291	1.558	1.982	87.68	42.5	70.938	36.8	98	113	99	115
198	WHITE DUBHI	0.293	0.282	0.293	0.314	1.716	1.901	88.81	80.7	68.433	56.3	99	113	104	119
199	ARC 7229	0.268	0.262	0.317	0.308	2.427	1.766	40.938	16.7	38.145	14.2	116	127	116	126
200	BJ 1	0.265	0.277	0.292	0.339	1.288	1.989	140.848	102.3	120.228	95.8	106	121	104	119
201	Black Gora	0.267	0.205	0.309	0.242	1.8	2.569	92.055	65	64.448	52.5	100	110	100	115
202	Dhala Shaitta	0.174	0.174	0.216	0.216	1.754	2.061	59.458	54.3	35.928	47	99	115	100	115
203	DV85	0.271	0.304	0.405	0.374	1.539	2.693	86.688	48	58.593	37.8	102	113	104	113
204	DZ78	0.225	0.248	0.281	0.283	1.545	2.778	71.66	53.5	60.74	36.5	100	113	102	113
205	Jhona 349	0.187	0.19	0.217	0.231	1.233	1.82	71.608	61	64.778	72.3	102	113	100	117
206	Kalamkati	0.203	0.196	0.285	0.23	1.414	1.944	56.003	32.3	54.418	42.5	100	113	102	117
207	Kasalath	0.242	0.218	0.298	0.313	1.502	2.4	89.535	55.3	97.215	41.7	110	123	110	129
208	T 1	0.206	0.211	0.242	0.249	1.766	2.713	79.758	48.8	31.63	41.5	100	115	104	115
209	T26	0.215	0.22	0.233	0.262	2.596	2.054	77.613	52.8	46.953	12	102	117	106	117
210	ARC 6578	0.202	0.179	0.216	0.211	1.499	1.952	56.438	16	26.703	13.6	110	115	120	119
211	CTG 1516	0.248	0.256	0.322	0.284	1.422	2.392	77.32	37	77.493	21.5	102	117	110	115
212	DD 62	0.234	0.208	0.252	0.275	1.542	2.509	92.235	55.5	80.998	53	104	117	110	121
213	DJ 123	0.204	0.231	0.273	0.26	1.225	2.128	75.96	51	55.4	49	96	109	98	110
215	DM 43	0.264	0.304	0.313	0.32	1.514	2.221	76.363	53.5	76.3	46	102	117	102	115
216	DM 56	0.315	0.196	0.292	0.265	2.393	2.65	43.645	22.8	50.785	22.3	104	119	110	121
217	DM 59	0.239	0.201	0.311	0.261	1.627	2.149	109.713	56.8	85.907	37.8	106	119	110	121
219	DV 123	0.239	0.262	0.295	0.279	1.771	2.684	50.133	27.5	39.96	12.5	102	115	104	113
220	Ghorbhai	0.195	0.137	0.236	0.255	1.584	1.899	65.665	27.8	45.873	12.7	102	121	106	121
221	Goria	0.269	0.304	0.346	0.329	1.646	1.786	77.403	52	36.163	54.5	99	113	97	113
222	Jamir	0.207	0.216	0.26	0.246	1.461	1.897	77.93	69.5	73.608	44.8	98	113	100	113
223	Kachilon	0.275	0.335	0.359	0.394	1.508	2.534	77.578	46	39.235	39.1	98	112	99	115
225	Karkati 87	0.167	0.161	0.253	0.214	1	1.858	91.925	59.5	68.403	47.3	102	113	100	113
226	ARC 10376	0.242	0.292	0.292	0.325	1.422	1.949	58.043	53.5	46.643	32.5	100	115	102	117
227	9524	0.258	0.199	0.229	0.211	1.916	1.669	59.188	29	27.03	8	108	115	118	125
228	Surjamkuhi	0.223	0.163	0.262	0.24	1.899	2.488	53.35	29.3	65.753	16.7	102	121	100	119
229	PTB 30	0.243	0.235	0.268	0.278	1.731	2.394	71.88	28	46.705	23.8	104	121	104	121
230	Bawoi	0.251	0.267	0.249	0.252	1.358	1.729	106.448	61.3	67.868	49.3	99	113	104	114
233	Bogura	0.223	0.251	0.332	0.249	0.957	1.914	114.89	42.3	70.295	56.3	102	117	104	117
236	Tupa	0.245	0.245	0.258	0.258	1.205	1.581	110.478	76.3	90.698	53	104	117	110	125
237	Chhola boro	0.271	0.241	0.307	0.319	1.216	1.619	87.928	75.3	98.05	57.7	102	119	102	117
238	Chhola boro(2)	0.199	0.25	0.263	0.311	1.076	1.515	100.67	73.8	75.96	81.5	98	113	100	113
239	Lafai	0.241	0.249	0.276	0.283	0.961	1.351	99.99	79	79.203	76.8	102	113	104	117
241	Chaili boroi	0.242	0.242	0.276	0.276	1.316	1.825	98.528	45.5	90.158	68	100	115	100	117
242	Sada boro	0.245	0.282	0.306	0.33	1.248	2.551	100.055	70	77.668	62.8	98	113	98	113
245	Tulsi boro	0.24	0.24	0.276	0.276	1.316	1.669	120.498	60	87.688	62.8	100	121	102	117
248	Rata boro	0.242	0.285	0.301	0.286	1.356	1.329	109.468	33	80.958	82.8	102	117	102	115
263	IARI 7449	0.289	0.289	0.387	0.387	1.978	2.699	69.085	37.8	32.223	41	106	117	110	117
267	DJ 53	0.194	0.211	0.246	0.248	1.781	1.975	32.175	23.8	30.033	19.7	106	117	110	119
269	IARI 6621	0.211	0.203	0.251	0.233	1.506	2.495	58.225	12.5	43.263	11.8	108	121	116	121
271	99216	0.195	0.158	0.219	0.186	1.283	1.749	72.743	21.7	57.375	18.4	106	125	110	121
272	NP 97	0.205	0.217	0.252	0.245	1.876	3.421	54.11	29.8	38.665	23.3	104	117	104	117
274	Pachodi 427	0.255	0.244	0.274	0.291	1.751	1.991	127.798	72	76.865	56.3	106	125	106	121
275	Bowalia	0.271	0.322	0.304	0.322	1.3	2.031	116.783	47.8	82.807	43	99	113	99	113
278	DA 24	0.228	0.223	0.264	0.269	1.625	1.744	80.883	51.3	77.978	45.3	102	113	104	115
279	Thubri	0.27	0.346	0.332	0.374	1.539	2.308	67.765	31.5	49.443	18	98	111	99	115
280	Fulbadam	0.267	0.3	0.333	0.334	1.564	1.955	97.715	57	65.858	50	102	119	100	115
290	N 22	0.206	0.252	0.223	0.272	2.087	1.829	60.265	26	45.089	21.5	98	113	100	117
