## Supplemental tables and figures for "Genomic prediction of arsenic tolerance and grain yield in rice. Contribution of trait-specific markers and multi environment models": STable 2.xlsx

### Sheet: DTF
Supplementary Table 2: List of SNPs associated with the most significant QTLs for days to flowering (DTF), grain arsenic content (GAs) and grain yield (GY) as identified by genome-wide association analyses reported by Norton et al. (2018; 2019).
			log10(p)
SNP	Chr	Position	MnAWD1	MnCF1	MnAWD2	MnCF2
C01_01179558	1	1179558		6.37925
C01_01191263	1	1191263		7.96628
C01_01197394	1	1197394		9.02365
C01_01217447	1	1217447		8.02644
C01_01253521	1	1253521		10.1197
C01_01435528	1	1435528		8.81018
C01_07848308	1	7848308	5.74223
C01_07889381	1	7889381	6.37598
C01_08069072	1	8069072	5.32072
C01_27993897	1	27993897	5.18419
C01_28869655	1	28869655	4.41272
C01_32853351	1	32853351			4.51129
C01_32881079	1	32881079			4.55915
C01_41307386	1	41307386			4.48487
C01_41317907	1	41317907				4.33671
C03_01524051	3	1524051			4.00079
C03_01621736	3	1621736			4.68688
C03_02144872	3	2144872			6.31271
C03_02169035	3	2169035	4.9413
C03_07911412	3	7911412		6.00157
C03_08054213	3	8054213		6.65721
C03_12732401	3	12732401		4.73576
C03_12811177	3	12811177		4.89577
C03_15756688	3	15756688		5.05232
C03_15833612	3	15833612		6.67094
C03_15904057	3	15904057		5.25328
C03_21776053	3	21776053	4.54739
C03_21940696	3	21940696				5.23296
C04_27790410	4	27790410			4.07468
C04_27880327	4	27880327				4.60499
C05_00991909	5	991909	4.80627
C05_01003192	5	1003199	5.80954
C05_01025887	5	1025887	5.51527
C05_08189722	5	8189722		5.34209
C05_08417671	5	8417671		5.84151
C06_22064687	6	22064687				4.86992
C06_22066998	6	22066998	5.22442
C06_25997227	6	25997227				5.84613
C06_26011069	6	26011069				4.0808
C07_06689005	7	6689005				4.25231
C07_06701155	7	6701155				5.51688
C07_06717588	7	6717588				4.6983
C07_24769551	7	24769551	4.52912
C07_26936987	7	26936987	6.64392
C08_05213639	8	5213639				4.04218
C08_05778932	8	5778932	4.68657
C08_19427084	8	19427084	4.61018
C08_19447567	8	19447567	6.50156
C09_19520676	9	19520676		4.4368
C09_19631332	9	19631332	5.2185
C09_19683198	9	19683198	5.3872
C10_02900143	10	2900143	6.01578
C10_03128978	10	3128978	6.98054
C10_03380947	10	3380947	6.16459
C11_02393989	11	2393989	4.32053
C11_02452488	11	2452488	4.55442
C11_28806804	11	28806804				6.57147
C11_28865575	11	28865575	4.47917
C12_01879649	12	1879649	4.83204
C12_02150122	12	2150122	8.57958
C12_02177684	12	2177684	6.09743
C12_02199888	12	2199888	6.2654
C12_25662959	12	25662959			4.15045
C12_25712636	12	25712636				4.22906

### Sheet: As
Supplementary Table 2: List of SNPs associated with the most significant QTLs for days to flowering (DTF), grain arsenic content (GAs) and grain yield (GY) as identified by genome-wide association analyses reported by Norton et al. (2018; 2019).
SNP	CHR	Position	Treatment	Material	year	GWAS P-value	Number of additional sig SNPs
C01_02279067	1	2279067	CF	Grain	1	5.76e-05	2
C01_02320634	1	2320634	CF	Grain	1	5.18e-05	4
C01_02706984	1	2706984	AWD	Grain	1	2.49e-06	43
C01_13156582	1	13156582	AWD	Shoot	1	3.4e-05	2
C01_22119467	1	22119467	AWD	Shoot	1	8.62e-05	1
C01_23442262	1	23442262	AWD	Shoot	1	2.21e-05	1
C01_30015719	1	30015719	AWD	Shoot	1	3.01e-05	1
C01_35221670	1	35221670	AWD	Grain	1	2.04e-05	1
C01_35393757	1	35393757	AWD	Grain	1	1.59e-05	4
C02_19692387	2	19692387	AWD	Grain	1	5.17e-05	2
C02_19743968	2	19743968	CF	Grain	2	6.01e-07	40
C03_00206631	3	206631	AWD	Grain	2	5.5e-05	6
C03_00459340	3	459340	AWD	Grain	1	1.45e-05	34
C03_00463239	3	463239	CF	Grain	1	3.51e-06	28
C03_01380484	3	1380484	AWD	Grain	2	1.34e-05	37
C03_02135868	3	2135868	AWD	Grain	2	2e-05	2
C03_04884888	3	4884888	CF	Shoot	1	1.95e-05	2
C03_06815133	3	6815133	AWD	Grain	1	9.44e-07	1
C03_24329659	3	24329659	CF	Grain	1	1.78e-05	2
C03_25424079	3	25424079	CF	Shoot	1	2.64e-05	1
C04_16866356	4	16866356	AWD	Shoot	1	2.02e-05	1
C04_31432484	4	31432484	AWD	Shoot	1	9.58e-06	2
C04_31543234	4	31543234	AWD	Shoot	1	5.05e-05	5
C04_31874090	4	31874090	CF	Grain	1	5.13e-05	19
C05_00318044	5	318044	CF	Grain	2	2.08e-05	15
C05_00328151	5	328151	CF	Grain	1	1.15e-05	18
C05_00518649	5	518649	AWD	Shoot	1	1.76e-05	2
C05_00574598	5	574598	AWD	Shoot	1	4.09e-05	1
C05_00671311	5	671311	CF	Shoot	1	7.2e-06	179
C05_06413743	5	6413743	CF	Shoot	1	1.03e-05	2
C05_06493995	5	6493995	AWD	Grain	1	4.37e-05	7
C05_07467745	5	7467745	CF	Grain	1	6.37e-06	44
C05_18657571	5	18657571	CF	Grain	2	4.7e-05	2
C07_20322210	7	20322210	AWD	Shoot	1	7.68e-05	1
C07_26560545	7	26560545	AWD	Grain	1	7.59e-05	2
C07_26607989	7	26607989	AWD	Grain	1	4.84e-05	3
C07_26816527	7	26816527	AWD	Grain	1	2.24e-06	121
C07_27116784	7	27116784	AWD	Grain	1	8.98e-06	1
C07_27249904	7	27249904	CF	Grain	2	1.86e-05	1
C07_27321043	7	27321043	AWD	Grain	1	5.18e-06	41
C07_27420738	7	27420738	AWD	Grain	1	1.03e-06	28
C07_27497556	7	27497556	AWD	Grain	2	1.97e-05	4
C07_27509767	7	27509767	CF	Grain	2	8.55e-05	1
C08_05711453	8	5711453	CF	Grain	1	9.43e-06	63
C08_09031301	8	9031301	CF	Shoot	1	4.56e-05	1
C08_10578726	8	10578726	CF	Shoot	1	6.49e-05	1
C08_22409400	8	22409400	AWD	Shoot	1	5.32e-05	1
C09_02460507	9	2460507	CF	Shoot	1	4.88e-07	4
C09_07481224	9	7481224	AWD	Grain	1	9.35e-06	54
C09_09895035	9	9895035	AWD	Shoot	1	3.86e-05	1
C09_16120242	9	16120242	CF	Grain	2	4.95e-05	1
C09_16120303	9	16120303	AWD	Grain	1	3.98e-05	3
C09_20709501	9	20709501	CF	Grain	1	2.38e-05	4
C10_02972828	10	2972828	AWD	Shoot	1	6.32e-06	1
C10_07621034	10	7621034	CF	Shoot	1	2.62e-06	2
C10_08807213	10	8807213	CF	Shoot	1	2.78e-05	10
C10_12738344	10	12738344	AWD	Grain	2	8.35e-06	1
C10_13346176	10	13346176	AWD	Grain	2	7.96e-05	1
C11_05846546	11	5846546	CF	Grain	1	1.43e-05	1
C11_10985748	11	10985748	CF	Shoot	1	5.54e-05	1
C12_14102049	12	14102049	AWD	Grain	1	1.7e-05	3
C12_16282966	12	16282966	AWD	Grain	1	1.33e-06	17
C12_16999881	12	16999881	AWD	Grain	1	3.21e-05	2
C12_26797539	12	26797539	CF	Shoot	1	1.72e-05	4

### Sheet: GY
Supplementary Table 2: List of SNPs associated with the most significant QTLs for days to flowering (DTF), grain arsenic content (GAs) and grain yield (GY) as identified by genome-wide association analyses reported by Norton et al. (2018; 2019).
			log10(p)
SNP	CHR	Position	Mn1 AWD	Mn1 CF	Mn2 AWD	Mn2 CF	Md AWD	Md CF
C01_02175754	1	2175754		5.13847
C01_02425156	1	2425156			4.07189	5.6331	4.91385	5.55647
C01_18666691	1	18666691		5.12789				4.25924
C01_41769214	1	41769214				4.67409
C01_41857713	1	41857713				4.24553
C02_20015286	2	20015286						6.04143
C02_20024493	2	20024493						6.22721
C02_24484159	2	24484159					5.13815
C02_24509923	2	24509923			4.12204		5.11664
C03_03464845	3	3464845					5.04158
C03_03466283	3	3466283						5.52403
C03_05891574	3	5891574				5.58106
C03_05903523	3	5903523				5.29872
C03_15392034	3	15392034				5.9209
C03_15423065	3	15423065				5.61494
C04_00222742	4	222742						4.64819
C04_00372542	4	372542						5.30245
C04_01888677	4	1888677						4.70286
C04_01975731	4	1975731					4.5888	4.30843
C04_19443404	4	19443404	5.68309
C04_19505221	4	19505221	4.09945
C04_23887989	4	23887989					4.90329
C04_24003612	4	24003612					5.97812
C05_02447668	5	2447668				4.66119
C05_02449280	5	2449280				4.74239
C06_22937147	6	22937147					4.47464	4.35422
C06_23040337	6	23040337						4.19959
C06_30836187	6	30836187						4.11721
C06_30850063	6	30850063						4.16212
C07_03853152	7	3853152					4.69554
C07_03856084	7	3856084					4.30809
C07_09360880	7	9360880						4.81013
C07_10572137	7	10572137					4.08075	5.39617
C07_11018694	7	11018694			6.90597
C07_11553881	7	11553881			5.03871
C07_12422730	7	12422730			4.53985
C07_13358197	7	13358197					5.77539	4.77398
C07_14390982	7	14390982					4.97538
C07_25626215	7	25626215			4.90312	5.10103
C07_25680307	7	25680307			5.0146	5.52215
C08_04225570	8	4225570					4.04681
C08_04853953	8	4853953					4.66659
C08_11078164	8	11078164	5.63901	4.15543
C09_06947694	9	6947694			4.84694
C09_07140802	9	7140802			5.56814
C09_14419946	9	14419946				5.78048
C10_10207861	10	10207861	4.29918
C10_10258364	10	10258364	5.05996
C10_21966759	10	21966759					4.06424
C10_22057078	10	22057078		6.57839
C11_05250490	11	5250490						4.48483
C11_05251082	11	5251082						4.57592
C11_10335271	11	10335271						4.70999
C11_10383227	11	10383227				4.11319
C11_20589966	11	20589966					4.57401
C11_20819294	11	20819294						4.14568
C11_27696948	11	27696948					4.12214
C11_27704361	11	27704361						4.89655
C11_28953181	11	28953181						4.10987
C11_28990211	11	28990211					4.72598
C12_04938744	12	4938744			4.29205	4.018
C12_05126253	12	5126253				5.75119
C12_24090076	12	24090076		5.06502
C12_24191042	12	24191042		5.73806
