## Supplemental tables and figures for "Genomic prediction of arsenic tolerance and grain yield in rice. Contribution of trait-specific markers and multi environment models": STable 3.xlsx

### Sheet: Feuil1
Supplementary Table 3: Predictive ability (PA) of genomic prediction with single environment models BL, GBLUP and RKHS
Three traits, days to flowering (DTF), grain arsenic content (GAs) and grain yield (GY) observed under two irrigation systems, alternate watering and drying (AWD) and continuous flooding (CF).
Four threshold of linkage disequilibrium between markers (r² ≤ 0.25, r² ≤ 0.50, r² ≤ 0.75 and r² ≤ 1) were considered corresponding to 4,255; 11,677; 17,449 and 1,603,611 SNP
			Predictive ability of genomic prediction (PA)							Standard deviation of the PA
			Year-1			Year-2				Year-1			Year-2
Environment	Method	LD	DTF	GAs	GY	DTF	GAs	GY		DTF	GAs	GY	DTF	GAs	GY
AWD	BL	r² < 0.25	0.54698	0.434286	0.434787	0.462574	0.59089	0.632995		0.122451	0.108942	0.115249	0.108121	0.0923653	0.0938777
		r² < 0.5	0.597263	0.505779	0.487483	0.494485	0.622826	0.662325		0.121703	0.108173	0.1191	0.102895	0.0819013	0.0877463
		r² < 0.75	0.600234	0.510554	0.478582	0.491414	0.65223	0.660514		0.124309	0.100047	0.123063	0.0994298	0.0766976	0.0907469
		r² < 1	0.595546	0.495935	0.458948	0.493764	0.60338	0.630063		0.118697	0.102196	0.120709	0.0999183	0.117535	0.0894391
	GBLUP	r² < 0.25	0.54485	0.433678	0.43484	0.460961	0.590176	0.632903		0.12205	0.108311	0.114942	0.10847	0.0917884	0.0909586
		r² < 0.5	0.596553	0.506377	0.489251	0.493789	0.623515	0.664908		0.122061	0.108773	0.11883	0.102566	0.0822504	0.0870239
		r² < 0.75	0.598817	0.511826	0.479836	0.490745	0.653837	0.661816		0.122294	0.100392	0.12238	0.0999299	0.0768096	0.0872714
		r² < 1	0.593222	0.497621	0.480831	0.491778	0.647298	0.659901		0.117937	0.101665	0.122577	0.0987727	0.0854927	0.0864152
	RKHS	r² < 0.25	0.552924	0.441853	0.450797	0.477832	0.596097	0.64099		0.118964	0.103084	0.113111	0.110399	0.0850603	0.0888075
		r² < 0.5	0.58841	0.502708	0.489466	0.497143	0.621388	0.662517		0.116353	0.101429	0.115652	0.106847	0.0786625	0.0856223
		r² < 0.75	0.591388	0.507337	0.482463	0.500512	0.651578	0.662327		0.117703	0.11114	0.118788	0.103183	0.0832204	0.0862003
		r² < 1	0.58872	0.499009	0.483622	0.498782	0.653687	0.663661		0.110327	0.108784	0.120042	0.100453	0.0933701	0.0859445
CF	BL	r² < 0.25	0.620672	0.453556	0.493448	0.686473	0.488459	0.678837		0.116558	0.107358	0.10433	0.0952615	0.110599	0.0795083
		r² < 0.5	0.664759	0.475796	0.525806	0.703855	0.544813	0.704999		0.114057	0.11608	0.100909	0.0910353	0.102657	0.0743797
		r² < 0.75	0.673018	0.514289	0.509233	0.70469	0.561771	0.701553		0.114023	0.0951295	0.103751	0.0911508	0.0966814	0.0724184
		r² < 1	0.677423	0.498111	0.489943	0.706541	0.545716	0.701016		0.113921	0.103802	0.108386	0.0937337	0.0985447	0.0750412
	GBLUP	r² < 0.25	0.620409	0.452554	0.49747	0.475602	0.48758	0.684311		0.115965	0.106236	0.104976	0.0947474	0.110144	0.0778184
		r² < 0.5	0.664982	0.478541	0.528125	0.504564	0.547729	0.708081		0.113146	0.116125	0.100323	0.0906403	0.104044	0.0725251
		r² < 0.75	0.674206	0.515825	0.512453	0.502619	0.563738	0.706244		0.113735	0.0954543	0.103429	0.0910404	0.0982288	0.0727636
		r² < 1	0.675084	0.513001	0.492707	0.523913	0.564719	0.705632		0.111958	0.0972726	0.105915	0.0947992	0.100242	0.0723626
	RKHS	r² < 0.25	0.617286	0.458263	0.489077	0.479713	0.498766	0.686473		0.1193	0.0992086	0.106929	0.0971895	0.100822	0.0756113
		r² < 0.5	0.655678	0.473808	0.516958	0.499207	0.543107	0.703855		0.114654	0.0985793	0.103005	0.0950482	0.0998601	0.0727317
		r² < 0.75	0.664633	0.506885	0.508159	0.501539	0.558306	0.70469		0.115301	0.117246	0.105131	0.0929275	0.104893	0.0718349
		r² < 1	0.67251	0.50793	0.504632	0.509461	0.558305	0.706541		0.109645	0.10689	0.103676	0.0915735	0.110112	0.0701274
STD: Standard deviation of PA over 100 replicates
