## Supplemental tables and figures for "Genomic prediction of arsenic tolerance and grain yield in rice. Contribution of trait-specific markers and multi environment models": STable 4.xlsx

### Sheet: Feuil1
Supplementary table 4: ANOVA on predictive ability (PA) of genomic prediction with single environment models
Design : Split Plot in Completely Randomized Design
Summary information
FACTOR	NO. Of levels	LEVELS			Type of effect
Linquage diequilibium (LD)	4	LD < 0.25, LD < 0.5, LD < 0.75, LD < 1			Random (subfactor)
Method	2	BL, GBLUP, RKHS			Random (subfactor)
Trait	3	DTF, GAs, GY			Random (subfactor)
Environment (Env)	2	AWD, CF			Fixed (main factor)
Year	2	Year-1, Year-2			Random (replicate)
Number of Observations Read and Used: 14400
ANOVA table for response varable PA
Source of variation	DF	Sum of Square	Mean Square	F Value	Pr(> F)
Env	1	0.6405	0.6405	0.11	0.7727
Error(a)	2	11.7522	5.8761
LD	3	4.2463	1.4154	94.78	0
Method	2	0.0357	0.0179	1.2	0.3026
Trait	2	5.5113	2.7556	184.53	0
Env:LD	3	0.0882	0.0294	1.97	0.1165
Env:Method	2	0.0312	0.0156	1.04	0.3519
LD:Method	6	0.107	0.0178	1.19	0.3059
Env:Trait	2	5.9288	2.9644	198.51	0
LD:Trait	6	0.7688	0.1281	8.58	0
Method:Trait	4	0.0365	0.0091	0.61	0.6548
Env:LD:Method	6	0.0164	0.0027	0.18	0.9815
Env:LD:Trait	6	0.0741	0.0123	0.83	0.549
Env:Method:Trait	4	0.0052	0.0013	0.09	0.9864
LD:Method:Trait	12	0.0599	0.005	0.33	0.9832
Env:LD:Method:Trait	12	0.0201	0.0017	0.11	0.9999
Error(b)	14326	213.936	0.0149
Total	14399	243.259
Summary Statistics
CV (a) %	CV (b) %	PA Mean
437.63	21.91	0.5577
Compareason of irigation systems for each trait : Least Significant Difference (LSD) Test
Alpha	0.05
Error Degrees of Freedom	2
Error Mean Square	1.9686
Critical value	4.2613
Test statistic	0.1726
Summary
Year	N	DTF	GAs	GY
AWD	2400	0.5354 a	0.5562 a	0.5616 a
CF	2400	0.5785 a	0.5122 a	0.6025 a
Means with the same letter are not significantly different
Compareason of traits for each Env system : Least Significant Difference (LSD) Test
Alpha	0.05
Error Degrees of Freedom	14326
Error Mean Square	0.0149
Critical value	1.9601
Test statistic	0.0069
Symmeray
Trait	N	AWD	CF
DTF	2400	0.5354 b	0.5785 b
GAs	2400	0.5562 a	0.5122 c
GY	2400	0.5616 a	0.6025 a
Means with the same letter are not significantly different
Compareason of LD for each trait : Least Significant Difference (LSD) Test
Alpha	0.05
Error Degrees of Freedom	14326
Error Mean Square	0.011
Critical value	1.9601
Test statistic	0.0098
Summary:
LD	N	DTF	GAs	GY
LD < 0.25	1200	0.5279 b	0.4938 d	0.5631 c
LD < 0.5	1200	0.5635 a	0.5355 c	0.5953 a
LD < 0.75	1200	0.5661 a	0.5592 a	0.5890 ab
LD < 1	1200	0.5703 a	0.5481 b	0.5809 b
Means with the same letter are not significantly different
Comparison of Trait at each level of LD : Least Significant Difference (LSD) Test
Alpha	0.05
Error Degrees of Freedom	14326
Error Mean Square	0.011
Critical Value	1.9601
Test Statistic	0.0084
Summary:
Trait	N	LD < 0.25	LD < 0.5	LD < 0.75	LD < 1
DTF	1200	0.5279 b	0.5635 b	0.5661 b	0.5703 b
GAs	1200	0.4938 c	0.5355 c	0.5592 b	0.5481 c
GY	1200	0.5631 a	0.5953 a	0.5890 a	0.5809 a
Means with the same letter are not significantly different
