## Supplemental tables and figures for "Genomic prediction of arsenic tolerance and grain yield in rice. Contribution of trait-specific markers and multi environment models": STable 5.xlsx

### Sheet: Feuil1
Supplementary Table5: Predictive ability (PA) of genomic prediction models accounting for trait-specific markers
Three traits, day to flowering (DTF), grain arsenic content (GAs) and grain yield (GY) observed under two environments alternate watering and drying (AWD) and continuous flooding (CF), duriing two years
		PA							STD
		Tw = 0	Tw = nw	Tw = 0.25	Tw = 0.50	Tw = 0.75	Tw = 1		Tw = 0	Tw = nw	Tw = 0.25	Tw = 0.50	Tw = 0.75	Tw = 1
DTF	AWD1	0.598817	0.6145	0.788253	0.792102	0.782288	0.769387		0.122294	0.120513	0.0828006	0.0835965	0.0896419	0.0935343
	AWD2	0.490745	0.499259	0.661929	0.680855	0.68126	0.657895		0.0999299	0.0996819	0.0907799	0.086607	0.0867439	0.08257
	CF1	0.674206	0.685879	0.784335	0.776117	0.760379	0.729771		0.113735	0.112714	0.0837125	0.0866013	0.0935817	0.110708
	CF2	0.503527	0.515911	0.675371	0.673831	0.662945	0.658269		0.0910404	0.0892166	0.0752237	0.0809076	0.0876066	0.094122
Gas	AWD1	0.511826	0.531193	0.744808	0.75119	0.75061	0.752938		0.100392	0.0971249	0.0591278	0.0594125	0.0616353	0.0603256
	AWD2	0.653837	0.661246	0.754677	0.746172	0.718686	0.723445		0.0768096	0.0749889	0.0489151	0.0515096	0.065729	0.0632422
	CF1	0.515825	0.531747	0.735832	0.743973	0.740863	0.723879		0.0954543	0.0931467	0.0582077	0.0580445	0.0596447	0.0640991
	CF2	0.563738	0.575955	0.714472	0.717098	0.712345	0.70623		0.0982288	0.096184	0.0736445	0.0719876	0.0719169	0.062709
GY	AWD1	0.479836	0.489818	0.618447	0.635526	0.639612	0.649228		0.12238	0.113953	0.0983672	0.0929107	0.109925	0.088373
	AWD2	0.661816	0.667121	0.74765	0.755243	0.754843	0.736058		0.0872714	0.0866382	0.0811596	0.0788114	0.0777545	0.096051
	CF1	0.512453	0.519108	0.631505	0.638652	0.624179	0.607708		0.103429	0.102468	0.0819363	0.118585	0.0843231	0.0923556
	CF2	0.706244	0.712112	0.784362	0.787676	0.784351	0.785112		0.0727636	0.0714244	0.0586504	0.0596692	0.0625627	0.0582087
Tw = 0 : Establishment of Genomic relationship matrix (GRM) with 17k SNP;
Tw = nw: Establishment of Genomic relationship matrix with 17k SNP + 64 trait-specific marker;
Tw = 0.25, Tw = 0.50, Tw = 0.75 and Tw = 1 : Establishment of Genomic relationship matrix with 17k SNP + 64 trait-specific marker with a weight of 0.25, 0.50, 0.75 and 1, respectively.
