## Supplemental tables and figures for "Genomic prediction of arsenic tolerance and grain yield in rice. Contribution of trait-specific markers and multi environment models": STable 6.xlsx

### Sheet: Feuil1
Supplementary table 6: ANOVA on predictive ability (PA) of genomic prediction with different weight given to trait specific markers (Tw)
Design : Split Plot in Completely Randomized Design
Summary information
FACTOR	NO. Of levels	LEVELS				Type of effect
Environment (Env)	2	AWD, CF				Fixed (main factor)
Wtsm	6	Tw = 0, Tw = nw, Tw = 0.25, Tw = 0.50, Tw = 0.75, Tw = 1				Random (subfactor)
Trait	3	DTF, GAs, GY				Random (subfactor)
Year	2	Year-1, Year-2				Random (replicate)
Number of Observations Read and Used: 7200
ANOVA table for response varable PA
Source of variation	DF	Sum of Square	Mean Square	F Value	Pr(> F)
Environment (Env)	1	0.0749	0.0749	0.52	0.546
Error(a)	2	0.2887	0.1443
Tw	5	30.0839	6.0168	533.38	0
Trait	2	0.3681	0.184	16.31	0
Env:Tw	5	0.301	0.0602	5.34	0.0001
Env:Trait	2	0.7522	0.3761	33.34	0
Tw:Trait	10	1.3297	0.133	11.79	0
Env:Tw:Trait	10	0.9321	0.0932	8.26	0
Error(b)	7162	80.7908	0.0113
Total	7199	114.921
Summary Statistics
CV (a) %	CV (b) %	PA Mean
56.77	15.87	0.6692
Compareason of Wtsm at each level of Env:trait : Tukeys's Honest Significant Difference (HSD) Test
Alpha	0.05
Error Degrees of Freedom	7162
Error Mean Square	0.0113
Critical value	4.0312
Test statistic	0.0303
Env = AWD
LD	N	DTF	GAs	GY
Tw = 0	200	0.5448 c	0.5828 b	0.5716 b
Tw = nw	200	0.5569 c	0.5962 b	0.5785 b
Tw = 0.25	200	0.6438 b	0.7497 a	0.683 a
Tw = 0.50	200	0.7365 a	0.7487 a	0.6954 a
Tw = 0.75	200	0.7318 a	0.7277 a	0.6965 a
Tw = 1	200	0.7136 a	0.7382 a	0.6926 a
Means with the same letter are not significantly different
Env = CF
LD	N	DTF	GAs	GY
Tw = 0	200	0.5889 c	0.5398 b	0.6093 b
Tw = nw	200	0.6009 c	0.5539 b	0.6156 b
Tw = 0.25	200	0.7299 a	0.7252 a	0.7079 a
Tw = 0.50	200	0.725 a	0.7305 a	0.712 a
Tw = 0.75	200	0.7117 ab	0.7266 a	0.7043 a
Tw = 1	200	0.694 b	0.7327 a	0.6964 a
Means with the same letter are not significantly different
Compareason of trait at each elevel of Env: Wtsm (Least Significant Difference (LSD) Test)
Alpha	0.05
Error Degrees of Freedom	7162
Error Mean Square	0.0113
Critical value	1.9603
Test statistic	0.0208
Env = AWD
Env	N	Tw = 0	Tw = nw	Tw = 0.25	Tw = 0.50	Tw = 0.75	Tw = 1
DTF	200	0.5448 b	0.5569 b	0.6438 c	0.7365 a	0.7318 a	0.7136 b
GAs	200	0.5828 a	0.5962 a	0.7497 a	0.7487 a	0.7277 a	0.7382 a
GY	200	0.5716 a	0.5785 a	0.683 b	0.6954 b	0.6965 b	0.6926 c
Means with the same letter are not significantly different
Env = CF
Env	N	Tw = 0	Tw = nw	Tw = 0.25	Tw = 0.50	Tw = 0.75	Tw = 1
DTF	200	0.5889 a	0.6009 a	0.7299 a	0.7250 a	0.7117 ab	0.694 b
GAs	200	0.5398 b	0.5539 b	0.7252 ab	0.7305 a	0.7266 a	0.7327 a
GY	200	0.6093 a	0.6156 a	0.7079 b	0.7120 a	0.7043 b	0.6964 b
Means with the same letter are not significantly different
Compareason of Env at each level of Wtsm : Trait (Least Significant Difference (LSD) Test)
Alpha	0.05
Error Degrees of Freedom	10
Error Mean Square	0.0187
Critical value	2.205
Test statistic	0.0301
Trait = TDF
Env	N	Tw = 0	Tw = nw	Tw = 0.25	Tw = 0.50	Tw = 0.75	Tw = 1
AWD	200	0.5448 b	0.5569 b	0.6438 b	0.7365 a	0.7318 a	0.7136 a
CF	200	0.5889 a	0.6009 a	0.7299 a	0.725 a	0.7117 a	0.694 a
Means with the same letter are not significantly different
Trait = GAs
Env	N	Tw = 0	Tw = nw	Tw = 0.25	Tw = 0.50	Tw = 0.75	Tw = 1
AWD	200	0.5828 a	0.5962 a	0.7497 a	0.7487 a	0.7277 a	0.7382 a
CF	200	0.5398 b	0.5539 b	0.7252 a	0.7305 a	0.7266 a	0.7327 a
Means with the same letter are not significantly different
Trait = GY
Env	N	Tw = 0	Tw = nw	Tw = 0.25	Tw = 0.50	Tw = 0.75	Tw = 1
AWD	200	0.5716 b	0.5785 b	0.683 a	0.6954 a	0.6965 a	0.6926 a
CF	200	0.6093 a	0.6156 a	0.7079 a	0.712 a	0.7043 a	0.6964 a
Means with the same letter are not significantly different
