## Supplemental tables and figures for "Genomic prediction of arsenic tolerance and grain yield in rice. Contribution of trait-specific markers and multi environment models": STable 7.xlsx

### Sheet: Feuil1
Supplementary Table7: Predictive ability (PA) of single-environment (SE) and multi-environment (ME) prediction models
Three traits, grain arsenic content (GAs), grain yield (GY) and day to flowering (DTF) observed under two environments alternate watering and drying (AWD) and continuous flooding (CF).
Two prediction methods were considered GBLUP and RKHS
			GBLUP					RKHS
			SE	ME_CV1	ME_CV2	ME_CV2_Tw	ME_CV2_4-Env	SE	ME_CV1	ME_CV2
DTF	AWD1	Mean	0.6	0.608	0.758	0.764183	0.802484	0.591	0.619	0.762
		STD	0.128011	0.124003	0.0710488	0.0662756	0.0637171	0.117703	0.100443	0.0739035
	AWD2	Mean	0.485	0.487	0.699	0.745737	0.684972	0.501	0.514	0.686
		STD	0.0979972	0.0970049	0.0803883	0.0673215	0.0940558	0.103183	0.0950357	0.080803
	CF1	Mean	0.663	0.667	0.781	0.771643	0.776086	0.665	0.677	0.783
		STD	0.113686	0.111891	0.0641799	0.0748363	0.0704628	0.115301	0.0951707	0.0763154
	CF2	Mean	0.501	0.505	0.704	0.751573	0.733948	0.502	0.52	0.704
		STD	0.0994317	0.0988932	0.0731534	0.0566795	0.0722244	0.0929275	0.0909169	0.0686028
GAs	AWD1	Mean	0.518	0.53	0.744	0.803183	0.727205	0.507	0.507	0.726
		STD	0.0980206	0.096971	0.066412	0.047157	0.0720297	0.11114	0.104983	0.0652993
	AWD2	Mean	0.633	0.64	0.809	0.815396	0.777373	0.652	0.645	0.794
		STD	0.0735752	0.0731841	0.0505253	0.0442227	0.0523452	0.0832204	0.0837771	0.0466431
	CF1	Mean	0.49	0.497	0.733	0.773789	0.792117	0.507	0.512	0.73
		STD	0.104934	0.0725197	0.0648775	0.0542027	0.0509022	0.117246	0.0946989	0.0544095
	CF2	Mean	0.571	0.577	0.752	0.799323	0.825553	0.558	0.585	0.767
		STD	0.102445	0.101035	0.0550957	0.0551831	0.0438687	0.104893	0.0906502	0.0542051
GY	AWD1	Mean	0.495	0.503	0.693	0.733304	0.680157	0.482	0.489	0.711
		STD	0.112421	0.113933	0.0815857	0.0701841	0.0867249	0.118788	0.110918	0.0743925
	AWD2	Mean	0.669	0.67	0.781	0.800473	0.804182	0.662	0.661	0.787
		STD	0.0780557	0.0805805	0.0724625	0.071892	0.0571864	0.0862003	0.0733993	0.0631747
	CF1	Mean	0.52	0.526	0.709	0.728636	0.66463	0.508	0.5	0.716
		STD	0.108774	0.0720291	0.0715866	0.0591861	0.0855302	0.105131	0.106845	0.0653705
	CF2	Mean	0.704	0.705	0.802	0.829014	0.796226	0.508	0.698	0.812
		STD	0.111254	0.0733371	0.0546146	0.0504418	0.0575404	0.0718349	0.0793268	0.0500381
CV1 and CV2: two cross validation strategy;
Tw: Genomic relationship matrix built with 17k SNP plus wieghted (Tw=0.5) trait specific markers;
4Env: each combination of irrigation system and year is conisdered as a environement.
