## Supplemental tables and figures for "Genomic prediction of arsenic tolerance and grain yield in rice. Contribution of trait-specific markers and multi environment models": STable 8.xlsx

### Sheet: Feuil1
Supplementary table 8: ANOVA on predictive ability (PA) of genomic prediction with single environment (SE) and multi-environments (ME) models
Design : Split Plot in Completely Randomized Design
Summary information
FACTOR	NO. Of levels	LEVELS
Environment (Env)	2	AWD, CF
Method	2	GBLUP, RKHS
Model	2	ME-CV2, ME-CV1, SE
Trait	3	DTF, GAs, GY
Year	2	Year-1, Year-2
Number of Observations Read and Used: 7200
ANOVA table for response varable PA
Source of variation	DF	Sum of Square	Mean Square	F Value	Pr(> F)
Env	1	0.2096	0.2096	0.15	0.7342
Error(a)	2	2.756	1.378
Trait	2	0.5781	0.2891	25.26	0
Method	1	0.0249	0.0249	2.17	0.1403
Model	2	47.0405	23.5202	2055.71	0
Env:Trait	2	1.0582	0.5291	46.25	0
Env:Method	1	0.0152	0.0152	1.33	0.2493
Trait:Method	2	0.0932	0.0466	4.07	0.0171
Env:Model	2	0.1104	0.0552	4.82	0.0081
Trait:Model	4	0.4733	0.1183	10.34	0
Method:Model	2	0.0679	0.0339	2.97	0.0516
Env:Trait:Method	2	0.0223	0.0111	0.97	0.3779
Env:Trait:Model	4	0.2009	0.0502	4.39	0.0015
Env:Method:Model	2	0.074	0.037	3.23	0.0395
Trait:Method:Model	4	0.23	0.0575	5.02	0.0005
Env:Trait:Method:Model	4	0.0884	0.0221	1.93	0.1023
Error(b)	7162	81.9433	0.0114
Total	7199	134.986
Summary Statistics
CV (a) %	CV (b) %	PA Mean
185.17	16.87	0.634
Compareason of models at each level of Env:trait (Least Significant Difference (LSD) Test)
Alpha	0.05
Error Degrees of Freedom	7162
Error Mean Square	0.0114
Critical value	1.9603
Test statistic	0.148
Env = AWD
LD	N	DTF	GAs	GY
SE	400	0.5443 b	0.5776 b	0.5772 b
ME-CV1	400	0.5569 b	0.5805 b	0.5808 b
ME-CV2	400	0.726 a	0.7723 a	0.7415 a
Means with the same letter are not significantly different
Env = CF
LD	N	DTF	GAs	GY
SE	400	0.5827 b	0.5316 c	0.6091 b
ME-CV1	400	0.5924 b	0.583 b	0.6071 b
ME-CV2	400	0.7432 a	0.7457 a	0.7594 a
Means with the same letter are not significantly different
Compareason of models at each level of Env:method (Least Significant Difference (LSD) Test)
Alpha	0.05
Error Degrees of Freedom	7162
Error Mean Square	0.0114
Critical value	1.9603
Test statistic	0.0121
Method = GBLUP
Env	N	AWD	CF
SE	600	0.5667 b	0.5749 c
ME-CV1	600	0.573 b	0.6062 b
ME-CV2	600	0.7472 a	0.7469 a
Means with the same letter are not significantly different
Method = RKHS
Env	N	AWD	CF
SE	600	0.5659 b	0.574 b
ME-CV1	600	0.5725 b	0.5821 b
ME-CV2	600	0.746 a	0.7519 a
Means with the same letter are not significantly different
Compareason of trait at each level of Method:Model (Least Significant Difference (LSD) Test)
Alpha	0.05
Error Degrees of Freedom	7162
Error Mean Square	0.0114
Critical value	1.9603
Test statistic	0.0148
Method = GBLUP
LD	N	ME-CV1	ME-CV2	SE
DTF	400	0.5667 b	0.7354 b	0.5625 b
GAs	400	0.6010 a	0.7595 a	0.5531 b
GY	400	0.6009 a	0.7462 ab	0.5969 a
Means with the same letter are not significantly different
Method =RKHS
LD	N	ME-CV1	ME-CV2	SE
DTF	400	0.5826 a	0.7337 b	0.5645 b
GAs	400	0.5624 b	0.7585 a	0.5560 b
GY	400	0.5870 a	0.7547 a	0.5894 a
Means with the same letter are not significantly different
Compareason of Methods at each level of Trait:Model (Least Significant Difference (LSD) Test)
Alpha	0.05
Error Degrees of Freedom	7162
Error Mean Square	0.0114
Critical value	1.9603
Test statistic	0.148
Model = ME-CV1
LD	N	DTF	GAs	GY
GBLUP	400	0.5667 b	0.601 a	0.6009 a
RKHS	400	0.5826 a	0.5624 b	0.587 a
Means with the same letter are not significantly different
Model = ME-CV2
LD	N	DTF	GAs	GY
GBLUP	400	0.7354 a	0.7595 a	0.7462 a
RKHS	400	0.7337 a	0.7585 a	0.7547 a
Means with the same letter are not significantly different
Model = SE
LD	N	DTF	GAs	GY
GBLUP	400	0.5625 a	0.5531 a	0.5969 a
RKHS	400	0.5645 a	0.556 a	0.5894 a
Means with the same letter are not significantly different
