## Supplemental tables and figures for "Genomic prediction of arsenic tolerance and grain yield in rice. Contribution of trait-specific markers and multi environment models": STable 9.xlsx

### Sheet: Feuil1
Supplementary table 9: ANOVA on predictive ability (PA) of genomic prediction of multi-environment models using data from two or four environments
Design : Split Plot in Completely Randomized Design
Summary information
FACTOR	NO. Of levels	LEVELS		Eype of effect
Environment (Env)	2	AWD, CF		Fixed (main factor)
Number of environment (NumEnv)	2	NumEnv = 2, NumEnv = 4		Random (subfactor)
Trait	3	DTF, GAs, GY		Random (subfactor)
Year	2	Year-1, Year-2		Random (replicate)
Number of Observations Read and Used: 2400
ANOVA table for response varable PA
Source of variation	DF	Sum of Square	Mean Square	F Value	Pr(> F)
Env	1	0.0508	0.0508	0.26	0.6633
Error(a)	2	0.3973	0.1987
NumEnv	1	0.042	0.042	6.76	0.0094
Trait	2	0.4249	0.2124	34.18	0
Env:NumEnv	1	0.0541	0.0541	8.71	0.0032
Env:Trait	2	0.0099	0.005	0.8	0.4494
NumEnv:Trait	2	0.1052	0.0526	8.46	0.0002
Env:NumEnv:Trait	2	0.4035	0.2018	32.47	0
Error(b)	2386	14.8281	0.0062
Total	2399	16.3158
Summary Statistics
CV (a) %	CV (b) %	PA Mean
59.33	10.49	0.7512
Compareason of NumEnv at each level of Env:Trait (Least Significant Difference (LSD) Test)
Alpha	0.05
Error Degrees of Freedom	2386
Error Mean Square	0.0062
Critical value	1.961
Test statistic	0.0155
Env = AWD
LD	N	DTF	GAs	GY
NumEnv = 2	200	0.7280 b	0.7765 a	0.7368 a
NumEnv = 4	200	0.7437 a	0.7523 b	0.7422 a
Means with the same letter are not significantly different
Env = CF
LD	N	DTF	GAs	GY
NumEnv = 2	200	0.7426 a	0.7425 b	0.7556 a
NumEnv = 4	200	0.7550 a	0.8088 a	0.7304 b
Means with the same letter are not significantly different
Compareason of Trait at each level of Env:Numenv (Least Significant Difference (LSD) Test)
Alpha	0.05
Error Degrees of Freedom	2386
Error Mean Square	0.0062
Critical value	1.961
Test statistic	0.0155
NumEnv = 2
LD	N	AWD	CF
DTF	200	0.7282 b	0.7426 b
GAs	200	0.7765 a	0.7425 a
GY	200	0.7368 b	0.7556 a
Means with the same letter are not significantly different
NumEnv = 4
LD	N	AWD	CF
DTF	200	0.7437 a	0.7550 b
GAs	200	0.7523 a	0.8088 a
GY	200	0.7422 b	0.7304 c
Means with the same letter are not significantly different
Compareason of Environment at each leevel of Trait : NumEnv (Least Significant Difference (LSD) Test)
Alpha	0.05
Error Degrees of Freedom	2
Error Mean Square	0.0383
Critical value	3.4131
Test statistic	0.0668
NumEnv = 2
LD	N	DTF	GAs	GY
AWD	200	0.7282 a	0.7765 a	0.7368 a
CF	200	0.7426 a	0.7425 a	0.7556 a
Means with the same letter are not significantly different
NumEnv = 4
LD	N	DTF	GAs	GY
AWD	200	0.7437 a	0.7523 a	0.7422 a
CF	200	0.7550 a	0.8088 a	0.7304 a
Means with the same letter are not significantly different
