## Supplemental tables and figures for "Genomic prediction of arsenic tolerance and grain yield in rice. Contribution of trait-specific markers and multi environment models": STable 10.xlsx

### Sheet: Feuil1
Supplementary table 10: ANOVA on predictive ability (PA) of genomic prediction with Multienvironment models and trait specific markers
Design : Split Plot in Completely Randomized Design
Summary information
FACTOR	NO. Of levels	LEVELS		Eype of effect
Environment (Env)	2	AWD, CF		Fixed (main factor)
Trait specific markers (Tw)	2	Tw = nw , Tw = 0.5		Random (subfactor)
Trait	3	DTF, GAs, GY		Random (subfactor)
Year	2	Year-1, Year-2		Random (replicate)
Number of Observations Read and Used: 2400
ANOVA table for response varable PA
Source of variation	DF	Sum of Square	Mean Square	F Value	Pr(> F)
Env	1	0.0003	0.0003	0	0.969
Error(a)	2	0.3633	0.1817
Marker	1	0.5181	0.5181	104.78	0
Trait	2	0.4147	0.2074	41.94	0
Env:Marker	1	0.0001	0.0001	0.03	0.8707
Env:Trait	2	0.2277	0.1139	23.03	0
Marker:Trait	2	0.0272	0.0136	2.75	0.0642
Env:Marker:Trait	2	0.0122	0.0061	1.23	0.292
Error(b)	2386	11.798	0.0049
Total	2399	13.3618
Summary Statistics
CV (a) %	CV (b) %	PA Mean
55.95	9.23	0.7617
Table of means		Trait
Env	Tw	DTF	GAs	GY
AWD	Tw = nw	0.72823	0.77654	0.73681
	Tw = 0.5	0.75496	0.809289	0.766889
CF	Tw = nw	0.742635	0.74247	0.75559
	Tw = 0.5	0.761608	0.787017	0.778825
Pairwise mean compareason of Wtsm : Least Significant Difference (LSD) Test
Alpha	0.05
Error Degrees of Freedom	2386
Error Mean Square	0.0049
Critical value	1.961
Test statistic	0.0056
Summary of the result :
Wtsm	N	Mean
Tw = nw	1200	0.7470 b
Tw = 0.5	1200	0.7764 a
Means with the same letter are not significantly different
Compareason of trait at each level of Environment : Least Significant Difference (LSD) Test
Alpha	0.05
Error Degrees of Freedom	2386
Error Mean Square	0.0049
Critical value	1.961
Test statistic	0.0098
Summary
LD	N	AWD	CF
DTF	400	0.7416 c	0.7521 b
GAs	400	0.7929 a	0.7647 a
GY	400	0.7518 b	0.7672 a
Means with the same letter are not significantly different
Compareason of Environment at each leevel of trait : Least Significant Difference (LSD) Test
Alpha	0.05
Error Degrees of Freedom	2
Error Mean Square	0.0639
Critical value	3.9134
Test statistic	0.0699
Summary
LD	N	DTF	GAs	GY
AWD	400	0.7416 a	0.7929 a	0.7518 a
CF	400	0.7521 a	0.7647 a	0.7672 a
Means with the same letter are not significantly different
