## Supplemental tables and figures for "Genomic prediction of arsenic tolerance and grain yield in rice. Contribution of trait-specific markers and multi environment models": STable 11.xlsx

### Sheet: Feuil1
Supplementary table 11: Predictive ability (PA) of genomic prediction with multi-trait and multi-environment models
			Mult-trait & multienvironment prediction models
			BMTME		BMORS		BMORS_Env
Number of environements	Trait	Env	PA	STD	PA	STD	PA	STD	SE	ME_CV1	ME_CV2	ME_CV2_Tw	Tw = 0	Tw = nw	Tw = 0.25	Tw = 0.50	Tw = 0.75	Tw = 1
NEnv = 4 (AWD1+AWD2+CF1+CF2)	DTF	AWD1	0.52914	0.113401	0.79994	0.062242	0.7334	0.1154	0.6	0.608	0.758	0.764183	0.598817	0.6145	0.788253	0.792102	0.782288	0.769387
		AWD2	0.430719	0.124752	0.768677	0.0904059	0.7583	0.1324	0.485	0.487	0.699	0.745737	0.490745	0.499259	0.661929	0.680855	0.68126	0.657895
		CF1	0.625202	0.101383	0.771903	0.0808042	0.6742	0.0477	0.663	0.667	0.781	0.771643	0.674206	0.685879	0.784335	0.776117	0.760379	0.729771
		CF2	0.470255	0.106558	0.838903	0.0788042	0.8354	0.1213	0.501	0.505	0.704	0.751573	0.503527	0.515911	0.675371	0.673831	0.662945	0.658269
	GAs	AWD1	0.258859	0.133237	0.739979	0.0678927	0.7352	0.337	0.518	0.53	0.744	0.803183	0.511826	0.531193	0.744808	0.75119	0.75061	0.752938
		AWD2	0.369875	0.119957	0.776144	0.0505353	0.7915	0.1685	0.633	0.64	0.809	0.815396	0.653837	0.661246	0.754677	0.746172	0.718686	0.723445
		CF1	0.297998	0.133526	0.787464	0.0513658	0.6786	0.2355	0.49	0.497	0.733	0.773789	0.515825	0.531747	0.735832	0.743973	0.740863	0.723879
		CF2	0.285998	0.121426	0.831489	0.0475165	0.736	0.4906	0.571	0.577	0.752	0.799323	0.563738	0.575955	0.714472	0.717098	0.712345	0.70623
	GY	AWD1	0.524405	0.108257	0.78373	0.0657787	0.7907	0.0165	0.495	0.503	0.693	0.733304	0.479836	0.489818	0.618447	0.635526	0.639612	0.649228
		AWD2	0.615578	0.0864049	0.780188	0.0688779	0.7492	0.2789	0.669	0.67	0.781	0.800473	0.661816	0.667121	0.74765	0.755243	0.754843	0.736058
		CF1	0.532372	0.116008	0.688177	0.0736797	0.7034	0.0972	0.52	0.526	0.709	0.728636	0.512453	0.519108	0.631505	0.638652	0.624179	0.607708
		CF2	0.654372	0.116008	0.785177	0.0692797	0.7453	0.094	0.704	0.705	0.802	0.829014	0.706244	0.712112	0.784362	0.787676	0.784351	0.785112
NEnv = 2 (AWD1+CF1)	DTF	AWD1	0.5061	0.0478	0.7299	0.0122	0.7051	0.276
		CF1	0.6149	0.0481	0.7044	0.0248	0.6539	0.1128
	GAs	AWD1	0.1192	0.0801	0.6931	0.0157	0.6834	0.2463
		CF1	0.2094	0.0528	0.7436	0.0192	0.6867	0.4494
	GY	AWD1	0.4554	0.0676	0.7405	0.0271	0.739	0.016
		CF1	0.4786	0.0322	0.806	0.0178	0.7538	0.0546
NEnv = 2 (AWD2+CF2)	DTF	AWD2	0.4525	0.0541	0.7984	0.0193	0.7708	0.1071
		CF2	0.4437	0.0644	0.7339	0.0223	0.7622	0.1237
	GAs	AWD2	0.2371	0.0656	0.7445	0.0349	0.7753	0.1859
		CF2	0.2704	0.0541	0.8156	0.0143	0.7916	0.2409
	GY	AWD2	0.6102	0.0168	0.7413	0.0233	0.6867	0.0437
		CF2	0.654	0.0409	0.7045	0.0142	0.6809	0.0179
BMTME: Bayesian multi-traits and multi-environments model
BMORS: Bayesian multi-output regressor stacking function
PA: Predictive ability
STD: Standard deviation of PA over 100 replicates
Irrigation systems : Alternate watering and drying (AWD) and Continuous flooding (CF)
Traits : Day to flowering (DTF); Grain arsenci content (GAs ) and grain yield (GY)
