## Supplemental tables and figures for "Genomic prediction of arsenic tolerance and grain yield in rice. Contribution of trait-specific markers and multi environment models": STable 12.xlsx

### Sheet: Feuil1
Supplementary table 12: ANOVA on predictive ability (PA) of genomic prediction with Multi-trait & Multi-environment models
Design : Completely Randomized Design
Summary information
FACTOR	NO. Of levels	LEVELS
Environment (Env)	4	AWD1; AWD2, CF1, CF2
Model	3	BMORS, BMTME, SinEnv
Trait	3	DTF, GAs, GY
Number of Observations Read and Used: 3600
ANOVA table for response varable PA
Source of variation	DF	Sum of Square	Mean Square	F Value	Pr(> F)
Model	2	63.2533	31.6266	3347.27	0
Env	3	1.0345	0.3448	36.5	0
Trait	2	6.5176	3.2588	344.9	0
Model:Env	6	0.6791	0.1132	11.98	0
Model:Trait	4	10.6024	2.6506	280.53	0
Env:Trait	6	6.359	1.0598	112.17	0
Model:Env:Trait	12	3.9574	0.3298	34.9	0
Error	3564	33.6744	0.0094
Total	3599	126.078
Summary Statistics
CV %	PA Mean
15.98	0.6081
Comparison of Model at each level of Env &Trait : Least Significant Difference (LSD) Test
Alpha	0.05
Error Degrees of Freedom	3564
Error Mean Square	0.0094
Critical value	1.9606
Test statistic	0.027
Summary of the result fro DTF:
Model	N	AWD1	AWD2	CF1	CF2
BMORS	100	0.7999 a	0.7687 a	0.7719 a	0.8389 a
BMTME	100	0.5291 c	0.4307 c	0.6252 c	0.4703 c
SinEnv	100	0.5988 b	0.4907 b	0.6742 b	0.5035 b
Means with the same letter are not significantly different
Summary of the result fro GAs:
Model	N	AWD1	AWD2	CF1	CF2
BMORS	100	0.74 a	0.7761 a	0.7875 a	0.8315 a
BMTME	100	0.2589 c	0.3699 c	0.298 c	0.286 c
SinEnv	100	0.5139 b	0.6538 b	0.5158 b	0.5637 b
Means with the same letter are not significantly different
Summary of the result fro GY:
Model	N	AWD1	AWD2	CF1	CF2
BMORS	100	0.7837 a	0.7802 a	0.7582 a	0.7852 a
BMTME	100	0.5244 b	0.6156 c	0.5324 b	0.6544 c
SinEnv	100	0.4798 c	0.6618 b	0.5125 b	0.7062 b
Means with the same letter are not significantly different
